# Acute resistance to BET inhibitors remodels compensatory transcriptional programs via p300 co-activation

**DOI:** 10.1101/2022.09.14.507850

**Authors:** Viral Shah, George Giotopoulos, Hikari Osaki, Markus Meyerhöfer, Eshwar Meduri, Benedict Schubert, Haiyang Yun, Sarah J Horton, Shuchi Agrawal-Singh, Patricia S Haehnel, Faisal Basheer, Dave Lugo, Michael WM Kühn, Borhane Guezguez, Matthias Theobald, Thomas Kindler, Paolo Gallipoli, Rab K Prinjha, Brian JP Huntly, Daniel Sasca

**Author notes:** Shared first authors (Viral Shah, George Giotopoulos, Hikari Osaki). Co-senior and Corresponding authors.

## Abstract

Initial clinical trials with drugs targeting epigenetic modulators - such as bromodomain and extraterminal (BET) inhibitors - demonstrate modest results in acute myeloid leukemia (AML). The main reason for this involves an increased transcriptional plasticity within AML, which allows cells to escape the therapeutic pressure. To study mechanisms of resistance, we investigated immediate epigenetic and transcriptional responses following BET inhibition, and could demonstrate that BET inhibitor-mediated release of BRD4 from chromatin is accompanied by an acute compensatory feedback loop that attenuates inhibition, or even increases expression, of specific transcriptional modules. This adaptation is most marked at key AML maintenance genes and is mediated by p300, suggesting a rational therapeutic opportunity by combining BET- and p300- inhibition. p300 activity is required during all steps of adaptation. However, the transcriptional programs that p300 regulates to induce resistance to BETi differ between AML subtypes. Remarkably, in some AMLs, p300 regulates a series of transitional transcriptional patterns that allow homeostatic adjustments during earlier stages of resistance to BET-inhibitors. In consequence, p300 remains crucial throughout all stages of resistance in sensitive AML-subtypes, although its importance declines following the development of chronic resistance to BET inhibitors in some other AMLs. Altogether, our study elucidates the mechanisms that underlie an “acute” state of resistance to BET inhibition, achieved through p300 activity, and how these mechanisms remodel to become “chronic”. Importantly, however, our data also suggest that a sequential treatment with BET- and p300 inhibition may prevent resistance development, thereby improving outcomes.

**Key points:**

- A mechanistic feedback to p300 enables acute tolerance to BET inhibition.
- p300 regulates transcriptional networks that lead to chronic resistance to BET inhibition.
- Sequential BET-, followed by p300-inhibition, is synthetically lethal in AML, and is optimally deployed during earlier stages of resistance to BET inhibitors.
