## Supplemental_Table_S1 for "Acute resistance to BET inhibitors remodels compensatory transcriptional programs via p300 co-activation"

### Sheet: Sheet1
Table S1 Phenotypic and genetic characteristics of the utilized cell lines
Cell line	Phenotype	Driver mutations and mutations of recognized significance
KASUMI-1	small clumps in suspension; with maturation	RUNX1-RUNX1T1; RAD21
SKNO-1	single polymorphic cells; growth with GM-CSF; with maturation	RUNX1-RUNX1T1 (ETO9a variant); cKIT
SKM-1	AML MRC, monoblastic	TET2; BCOR; WT1
OCI-AML3	myelomonocytic	NPM1; DNMT3A; SPI1; NSD3; KRAS
MOLM-13	AML MRC, monoblastic	KMT2A-MLLT3; FLT3-ITD
KG-1	erythroleukemia	FIP1L1-PDGFRA; TP53; STAG1
