## Supplemental_Table_S2 for "Acute resistance to BET inhibitors remodels compensatory transcriptional programs via p300 co-activation"

### Sheet: Sheet1
Table S2 Inhibitor dose ranges for synergy assays
Cell line	BETi doses (nM)	p300i doses (nM)	Readout (day)
KASUMI-1	0.1% DMSO	0.1% DMSO
	20	50	5
	40	100
	80	200
	160	400
SKNO1	0.1% DMSO	0.1% DMSO
	50	50	5
	100	100
	200	200
	400	400
OCI-AML3	0.1% DMSO	0.1% DMSO	7
	25	50
	50	100
	100	200
	200	400
KG-1	0.1% DMSO	0.1% DMSO	5
	100	100
	200	200
	400	400
	800	800
MOLM-13	0.1% DMSO	0.1% DMSO	5
	50	50
	100	100
	200	200
	400	400
SKM-1	0.1% DMSO	0.1% DMSO	5
	100	100
	200	200
	400	400
	800	800
